# Ongoing amphibian trade into the United States threatens salamander biodiversity

**DOI:** 10.1101/2023.01.05.522946

**Authors:** Patrick J. Connelly, Noam Ross, Oliver C. Stringham, Evan A. Eskew

## Abstract

The fungal pathogen *Batrachochytrium salamandrivorans* (*Bsal*) is a major potential threat to salamander biodiversity in North America, where it is not yet known to occur. In the United States, a 2016 policy restricted the trade in 20 salamander genera in attempts to prevent *Bsal* introduction. However, little comprehensive data is available to evaluate the impact of this policy action. Here, we collated a dataset of United States amphibian imports from 1999 to 2021 and show that reported legal trade in the targeted taxa was effectively reduced by the ban. Unfortunately, amphibian trade into the United States continues to risk *Bsal* introduction given that other species and genera now known to carry *Bsal* are still traded in large quantities (millions of live individuals annually). Additional policy responses focused on *Bsal* carrier taxa, especially frogs in the genus *Rana*, could help mitigate the impact of *Bsal* on North American salamanders.
