## Supporting Information for "Ongoing amphibian trade into the United States threatens salamander biodiversity"

order	family	genus	species	genus_aw	species_aw	common_name	type	country	infection?	disease?	Lacey Act listed?	ref1	ref2	ref3	ref4	ref5	ref6	notes
Anura	Alytidae	Alytes	obstetricans	Alytes	obstetricans	midwife toad	lab	N/A	1	0	0	Stegen_etal_2017	Yap_etal_2017	Martel_etal_2013
Anura	Bufonidae	Anaxyrus	americanus	Anaxyrus	americanus	American toad	lab	N/A	1	0	0	Gray_etal_unpublished						https://bsalproject.tennessee.edu/studies/
Anura	Bombinatoridae	Bombina	microdeladigitora	Bombina	microdeladigitora	small-webbed fire-bellied toad	wild	Vietnam	1	0	0	Nguyen_etal_2017
Anura	Bombinatoridae	Bombina	microdeladigitora	Bombina	microdeladigitora	small-webbed fire-bellied toad	captive	Germany	1	0	0	Nguyen_etal_2017
Anura	Hylidae	Hyla	chrysoscelis	Hyla	chrysoscelis	Cope's gray tree frog	lab	N/A	1	0	0	Gray_etal_unpublished						https://bsalproject.tennessee.edu/studies/
Anura	Ranidae	Lithobates	chiricahuensis	Rana	chiricahuensis	Chiricahua leopard frog	lab	N/A	1	0	0	Gray_etal_unpublished						https://bsalproject.tennessee.edu/studies/
Anura	Scaphiopodidae	Scaphiopus	holbrookii	Scaphiopus	holbrookii	eastern spadefoot	lab	N/A	1	0	0	Gray_etal_unpublished						https://bsalproject.tennessee.edu/studies/
Anura	Ranidae	Rana	temporaria	Rana	temporaria	common frog	wild	Germany	1	0	0	Schulz_etal_2020
Caudata	Ambystomatidae	Ambystoma	maculatum	Ambystoma	maculatum	spotted salamander	captive	Germany	1	0	0	Sabino-Pinto_etal_2018	Barnhart_etal_2020
Caudata	Ambystomatidae	Ambystoma	opacum	Ambystoma	opacum	marbled salamander	captive	Germany	1	0	0	Sabino-Pinto_etal_2018
Caudata	Ambystomatidae	Ambystoma	mexicanum	Ambystoma	mexicanum	axolotl	captive	UK	1	0	0	Fitzpatrick_etal_2018
Caudata	Ambystomatidae	Ambystoma	mexicanum	Ambystoma	mexicanum	axolotl	lab	N/A	1	0	0	Gray_etal_unpublished						https://bsalproject.tennessee.edu/studies/
Caudata	Cryptobranchidae	Andrias	davidianus	Andrias	davidianus	Chinese giant salamander	farmed	China	1	0	0	Yuan_etal_2018
Caudata	Plethodontidae	Aneides	aeneus	Aneides	aeneus	green salamander	lab	N/A	1	0	0	Gray_etal_unpublished						https://bsalproject.tennessee.edu/studies/
Caudata	Plethodontidae	Aquiloeurycea	cephalica	Aquiloeurycea	cephalica	none found	lab	N/A	1	1	0	Gray_etal_unpublished	Ossibof_etal_2019					https://bsalproject.tennessee.edu/studies/
Caudata	Salamandridae	Chioglossa	lusitanica	Chioglossa	lusitanica	golden striped salamander	captive	UK	1	0	1	Cunningham_etal_2015	https://chytridcrisis.wordpress.com/2015/04/29/batrachochytrium-salamandrivorans-found-in-the-uk/	https://www.federalregister.gov/documents/2016/01/13/2016-00452/injurious-wildlife-species-listing-salamanders-due-to-risk-of-salamander-chytrid-fungus
Caudata	Plethodontidae	Chiropterotriton	sp.	Chiropterotriton	sp.	N/A	lab	N/A	1	1	0	Gray_etal_unpublished						https://bsalproject.tennessee.edu/studies/
Caudata	Cryptobranchidae	Cryptobranchus	alleganiensis	Cryptobranchus	alleganiensis	hellbender	lab	N/A	1	0	0	Gray_etal_unpublished						https://bsalproject.tennessee.edu/studies/
Caudata	Salamandridae	Cynops	cyanurus	Cynops	cyanurus	Chuxiong fire-bellied newt	lab	N/A	1	1	1	Martel_etal_2014	Yap_etal_2017
Caudata	Salamandridae	Cynops	pyrrhogaster	Cynops	pyrrhogaster	Japanese fire belly newt	lab	N/A	1	1	1	Martel_etal_2014	Yap_etal_2017
Caudata	Salamandridae	Cynops	ensicauda	Cynops	ensicauda	sword-tailed newt	wild	Japan	1	0	1	Martel_etal_2014	Yap_etal_2017
Caudata	Salamandridae	Cynops	pyrrhogaster	Cynops	pyrrhogaster	Japanese fire belly newt	wild	Japan	1	0	1	Martel_etal_2014	Yap_etal_2017
Caudata	Salamandridae	Cynops	ensicauda	Cynops	ensicauda	sword-tailed newt	museum specimen	not specified	1	0	1	Martel_etal_2014
Caudata	Salamandridae	Cynops	cyanurus	Cynops	cyanurus	Chuxiong fire-bellied newt	wild	China	1	0	1	Yuan_etal_2018
Caudata	Salamandridae	Cynops	orientalis	Cynops	orientalis	Chinese fire belly newt	wild	China	1	0	1	Yuan_etal_2018
Caudata	Salamandridae	Cynops	orphicus	Cynops	orphicus	Dayang newt	wild	China	1	0	1	Yuan_etal_2018
Caudata	Salamandridae	Cynops	cyanurus	Cynops	cyanurus	Chuxiong fire-bellied newt	captive	Germany	1	0	1	Sabino-Pinto_etal_2018
Caudata	Salamandridae	Cynops	ensicauda	Cynops	ensicauda	sword-tailed newt	captive	Germany	1	0	1	Sabino-Pinto_etal_2018
Caudata	Plethodontidae	Desmognathus	ocoee	Desmognathus	ocoee	Ocoee salamander	lab	N/A	1	0	0	Gray_etal_unpublished						https://bsalproject.tennessee.edu/studies/
Caudata	Plethodontidae	Ensatina	eschscholtzii	Ensatina	eschscholtzii	ensatina	lab	N/A	1	1	0	Gray_etal_unpublished	Ossibof_etal_2019					https://bsalproject.tennessee.edu/studies/
Caudata	Salamandridae	Euproctus	platycephalus	Euproctus	platycephalus	Sardinian brook salamander	lab	N/A	1	1	1	Martel_etal_2014
Caudata	Plethodontidae	Eurycea	wilderae	Eurycea	wilderae	Blue Ridge two-lined salamander	lab	N/A	1	1	0	Gray_etal_unpublished	Carter_etal_2019					https://bsalproject.tennessee.edu/studies/
Caudata	Plethodontidae	Eurycea	lucifuga	Eurycea	lucifuga	cave salamander	lab	N/A	1	0	0	Gray_etal_unpublished	Carter_etal_2019					https://bsalproject.tennessee.edu/studies/
Caudata	Plethodontidae	Hydromantes	strinatii	Hydromantes	strinatii	French cave salamander	lab	N/A	1	1	1	Martel_etal_2014	Yap_etal_2017
Caudata	Plethodontidae	Speleomantes	sp.	Hydromantes	sp.	N/A	captive	UK	1	0	1	Cunningham_etal_2015	VanRooij_etal_2015	https://chytridcrisis.wordpress.com/2015/04/29/batrachochytrium-salamandrivorans-found-in-the-uk/
Caudata	Hynobiidae	Hynobius	leechii	Hynobius	leechii	Wonsan salamander	lab	N/A	1	0	1	Eunsun_etal_2019
Caudata	Hynobiidae	Hynobius	nebulosus	Hynobius	nebulosus	Japanese clouded salamander	wild	Japan	1	0	1	Martel_etal_2014	Yap_etal_2017
Caudata	Salamandridae	Ichthyosaura	alpestris	Ichthyosaura	alpestris	alpine newt	wild	Belgium	1	0	1	Spitzen-vanderSluijs_etal_2016	Yap_etal_2017
Caudata	Salamandridae	Ichthyosaura	alpestris	Ichthyosaura	alpestris	alpine newt	wild	Germany	1		1	Schulz_etal_2020	Thein_etal_2020	Lötters_etal_2020
Caudata	Salamandridae	Ichthyosaura	alpestris	Ichthyosaura	alpestris	alpine newt	wild	The Netherlands	1	1	1	Martel_etal_2014	Yap_etal_2017	Spitzen-vanderSluijs_etal_2016
Caudata	Salamandridae	Ichthyosaura	alpestris	Ichthyosaura	alpestris	alpine newt	lab	N/A	1	1	1	Martel_etal_2014	Yap_etal_2017	Stegen_etal_2017
Caudata	Salamandridae	Ichthyosaura	alpestris	Ichthyosaura	alpestris	alpine newt	wild	Spain	1	1	1	Ribes_etal_2022
Caudata	Salamandridae	Ichthyosaura	alpestris	Ichthyosaura	alpestris	alpine newt	captive	UK	1	0	1	Fitzpatrick_etal_2018
Caudata	Plethodontidae	Karsenia	koreana	Karsenia	koreana	Korean crevice salamander	captive	N/A	1	0	0	Eunsun_etal_2019
Caudata	Salamandridae	Laotriton	laoensis	Laotriton	laoensis	Laos warty newt	captive	Germany	1	0	0	Sabino-Pinto_etal_2018						unconfirmed positive; not specified if Germany or Sweden
Caudata	Salamandridae	Laotriton	laoensis	Laotriton	laoensis	Laos warty newt	captive	Sweden	1	0	0	Sabino-Pinto_etal_2018						unconfirmed positive; not specified if Germany or Sweden
Caudata	Salamandridae	Lissotriton	vulgaris	Lissotriton	vulgaris	smooth newt	wild	The Netherlands	1	0	1	Spitzen-vanderSluijs_etal_2016	Yap_etal_2017
Caudata	Salamandridae	Lissotriton	vulgaris	Lissotriton	vulgaris	smooth newt	wild	Germany	1		1	Schulz_etal_2020	Lötters_etal_2020
Caudata	Salamandridae	Lissotriton	italicus	Lissotriton	italicus	Italian newt	lab	N/A	1	1	1	Martel_etal_2014
Caudata	Salamandridae	Lissotriton	boscai	Lissotriton	boscai	Bosca's newt	captive	UK	1	1	1	Fitzpatrick_etal_2018
Caudata	Salamandridae	Lissotriton	helveticus	Lissotriton	helveticus	palmate newt	captive	UK	1	1	1	Fitzpatrick_etal_2018
Caudata	Salamandridae	Lissotriton	helveticus	Lissotriton	helveticus	palmate newt	wild	Spain	1	1	1	LastraGonzalez_etal_2019
Caudata	Salamandridae	Lissotriton	helveticus	Lissotriton	helveticus	palmate newt	wild	Germany	1		1	Schulz_etal_2020	Lötters_etal_2020
Caudata	Salamandridae	Lissotriton	helveticus	Lissotriton	helveticus	palmate newt	lab	N/A	1	0	1	Martel_etal_2014
Caudata	Salamandridae	Lissotriton	vulgaris	Lissotriton	vulgaris	smooth newt	lab	N/A	1	1	1	Bates_etal_2019
Caudata	Salamandridae	Neurergus	crocatus	Neurergus	crocatus	yellow-spotted newt	lab	N/A	1	1	1	Martel_etal_2014
Caudata	Salamandridae	Neurergus	strauchii	Neurergus	strauchii	Strauch's spotted newt	captive	UK	1	1	1	Fitzpatrick_etal_2018
Caudata	Salamandridae	Neurergus	strauchii	Neurergus	strauchii	Strauch's spotted newt	captive	Netherlands	1	1	1	Fitzpatrick_etal_2018
Caudata	Salamandridae	Notophthalmus	viridescens	Notophthalmus	viridescens	eastern newt	lab	N/A	1	1	1	Martel_etal_2014	Yap_etal_2017	Tompros_etal_2021	Ossiboff_etal_2019	Gray_etal_unpublished	Martel_etal_2020	https://bsalproject.tennessee.edu/studies/
Caudata	Salamandridae	Notophthalmus	viridescens	Notophthalmus	viridescens	eastern newt	captive	UK	1	1	1	Fitzpatrick_etal_2018	Barnhart_etal_2020
Caudata	Salamandridae	Notophthalmus	viridescens	Notophthalmus	viridescens	eastern newt	captive	Netherlands	1	1	1	Fitzpatrick_etal_2018
Caudata	Salamandridae	Notophthalmus	perstriatus	Notophthalmus	perstriatus	striped newt	lab	N/A	1	1	1	Gray_etal_unpublished	Wilber_etal_2021					https://bsalproject.tennessee.edu/studies/
Caudata	Salamandridae	Notophthalmus	meridionalis	Notophthalmus	meridionalis	black-spotted newt	lab	N/A	1	1	1	Gray_etal_unpublished	Wilber_etal_2021					https://bsalproject.tennessee.edu/studies/
Caudata	Salamandridae	Ommatotriton	ophryticus	Ommatotriton	ophryticus	northern banded newt	captive	UK	1	0	0	Fitzpatrick_etal_2018
Caudata	Hynobiidae	Onychodactylus	japonicus	Onychodactylus	japonicus	Japanese clawed salamander	wild	Japan	1	0	1	Martel_etal_2014	Yap_etal_2017
Caudata	Salamandridae	Pachytriton	wuguanfui	Pachytriton	wuguanfui	none found	wild	China	1	0	0	Yuan_etal_2018
Caudata	Salamandridae	Paramesotriton	deloustali	Paramesotriton	deloustali	Tam Dao salamander	wild	Vietnam	1	0	1	Martel_etal_2014	Yap_etal_2017	Laking_etal_2017
Caudata	Salamandridae	Paramesotriton	deloustali	Paramesotriton	deloustali	Tam Dao salamander	lab	N/A	1	1	1	Martel_etal_2014	Yap_etal_2017
Caudata	Salamandridae	Paramesotriton	aurantius	Paramesotriton	aurantius	none found	wild	China	1	0	1	Yuan_etal_2018
Caudata	Salamandridae	Paramesotriton	hongkongensis	Paramesotriton	hongkongensis	Hong Kong warty newt	wild	China	1	0	1	Yuan_etal_2018
Caudata	Salamandridae	Paramesotriton	deloustali	Paramesotriton	deloustali	Tam Dao salamander	captive	Germany	1	0	1	Sabino-Pinto_etal_2018						unconfirmed positive; not specified if Germany or Sweden
Caudata	Salamandridae	Paramesotriton	deloustali	Paramesotriton	deloustali	Tam Dao salamander	captive	Sweden	1	0	1	Sabino-Pinto_etal_2018						unconfirmed positive; not specified if Germany or Sweden
Caudata	Salamandridae	Paramesotriton	fuzhongensis	Paramesotriton	fuzhongensis	Wanggao warty newt	captive	Germany	1	0	1	Sabino-Pinto_etal_2018						unconfirmed positive; not specified if Germany or Sweden
Caudata	Salamandridae	Paramesotriton	fuzhongensis	Paramesotriton	fuzhongensis	Wanggao warty newt	captive	Sweden	1	0	1	Sabino-Pinto_etal_2018						unconfirmed positive; not specified if Germany or Sweden
Caudata	Salamandridae	Paramesotriton	hongkongensis	Paramesotriton	hongkongensis	Hong Kong warty newt	captive	Germany	1	0	1	Sabino-Pinto_etal_2018						unconfirmed positive; not specified if Germany or Sweden
Caudata	Salamandridae	Paramesotriton	hongkongensis	Paramesotriton	hongkongensis	Hong Kong warty newt	captive	Sweden	1	0	1	Sabino-Pinto_etal_2018						unconfirmed positive; not specified if Germany or Sweden
Caudata	Plethodontidae	Plethodon	glutinosus	Plethodon	glutinosus	northern slimy salamander	lab	N/A	1	0	1	Martel_etal_2014	https://www.federalregister.gov/documents/2016/01/13/2016-00452/injurious-wildlife-species-listing-salamanders-due-to-risk-of-salamander-chytrid-fungus					even though Martel et al. 2014 do not report P. glutinosus as becoming infected, they do report skin invasion for this species
Caudata	Plethodontidae	Plethodon	metcalfi	Plethodon	metcalfi	southern gray-cheeked salamander	lab	N/A	1	0	1	Gray_etal_unpublished						https://bsalproject.tennessee.edu/studies/
Caudata	Salamandridae	Pleurodeles	waltl	Pleurodeles	waltl	Iberian ribbed newt	lab	N/A	1	1	1	Martel_etal_2014	Yap_etal_2017	Friday_etal_2020
Caudata	Salamandridae	Pleurodeles	nebulosus	Pleurodeles	nebulosus	Algerian ribbed newt	captive	Germany	1	0	1	Sabino-Pinto_etal_2018						unconfirmed positive; not specified if Germany or Sweden
Caudata	Salamandridae	Pleurodeles	nebulosus	Pleurodeles	nebulosus	Algerian ribbed newt	captive	Sweden	1	0	1	Sabino-Pinto_etal_2018						unconfirmed positive; not specified if Germany or Sweden
Caudata	Salamandridae	Pleurodeles	waltl	Pleurodeles	waltl	Iberian ribbed newt	captive	Germany	1	0	1	Sabino-Pinto_etal_2018						unconfirmed positive; not specified if Germany or Sweden
Caudata	Salamandridae	Pleurodeles	waltl	Pleurodeles	waltl	Iberian ribbed newt	captive	Sweden	1	0	1	Sabino-Pinto_etal_2018						unconfirmed positive; not specified if Germany or Sweden
Caudata	Proteidae	Proteus	anguinus	Proteus	anguinus	olm	lab	N/A	1	0	0	Li_etal_2020b
Caudata	Plethodontidae	Pseudotriton	ruber	Pseudotriton	ruber	red salamander	lab	N/A	1	1	0	Gray_etal_unpublished	Ossibof_etal_2019	Carter_etal_2019				https://bsalproject.tennessee.edu/studies/
Caudata	Salamandridae	Salamandra	salamandra	Salamandra	salamandra	fire salamander	captive	Germany	1	1	1	Sabino-Pinto_etal_2015	Yap_etal_2017
Caudata	Salamandridae	Salamandra	algira	Salamandra	algira	African fire salamander	captive	Germany	1	1	1	Sabino-Pinto_etal_2015	Yap_etal_2017
Caudata	Salamandridae	Salamandra	salamandra	Salamandra	salamandra	fire salamander	wild	Germany	1	1	1	Spitzen-vanderSluijs_etal_2016	Yap_etal_2017	Schulz_etal_2020	Lötters_etal_2020	Thein_etal_2020
Caudata	Salamandridae	Salamandra	salamandra	Salamandra	salamandra	fire salamander	lab	N/A	1	1	1	Martel_etal_2014	Yap_etal_2017	Stegen_etal_2017
Caudata	Salamandridae	Salamandra	salamandra	Salamandra	salamandra	fire salamander	wild	Belgium	1	1	1	Martel_etal_2014	Yap_etal_2017	Stegen_etal_2017	Blooi_etal_2013	Spitzen-vanderSluijs_etal_2016
Caudata	Salamandridae	Salamandra	salamandra	Salamandra	salamandra	fire salamander	wild	The Netherlands	1	1	1	Martel_etal_2014	Yap_etal_2017	Blooi_etal_2013	Spitzen-vanderSluijs_etal_2016
Caudata	Salamandridae	Salamandra	atra	Salamandra	atra	alpine salamander	captive	Germany	1	0	1	Sabino-Pinto_etal_2018						unconfirmed positive; not specified if Germany or Sweden
Caudata	Salamandridae	Salamandra	atra	Salamandra	atra	alpine salamander	captive	Sweden	1	0	1	Sabino-Pinto_etal_2018						unconfirmed positive; not specified if Germany or Sweden
Caudata	Salamandridae	Salamandra	infraimmaculata	Salamandra	infraimmaculata	Near Eastern fire salamander	captive	Germany	1	0	1	Sabino-Pinto_etal_2018
Caudata	Salamandridae	Salamandra	salamandra	Salamandra	salamandra	fire salamander	captive	Germany	1	0	1	Sabino-Pinto_etal_2018						unconfirmed positive; not specified if Germany or Sweden
Caudata	Salamandridae	Salamandra	salamandra	Salamandra	salamandra	fire salamander	captive	Sweden	1	0	1	Sabino-Pinto_etal_2018						unconfirmed positive; not specified if Germany or Sweden
Caudata	Salamandridae	Salamandra	salamandra	Salamandra	salamandra	fire salamander	wild	Spain	1	1	1	Martel_etal_2020
Caudata	Salamandridae	Salamandra	atra	Salamandra	atra	alpine salamander	captive	UK	1	0	1	Fitzpatrick_etal_2018
Caudata	Salamandridae	Salamandra	corsica	Salamandra	corsica	Corsican fire salamander	captive	UK	1	0	1	Fitzpatrick_etal_2018
Caudata	Salamandridae	Salamandra	salamandra	Salamandra	salamandra	fire salamander	captive	UK	1	1	1	Fitzpatrick_etal_2018
Caudata	Hynobiidae	Salamandrella	keyserlingii	Salamandrella	keyserlingii	Siberian salamander	lab	N/A	1	0	1	Martel_etal_2014	Yap_etal_2017
Caudata	Hynobiidae	Salamandrella	keyserlingii	Salamandrella	keyserlingii	Siberian salamander	wild	Japan	1	0	1	Martel_etal_2014	Yap_etal_2017
Caudata	Salamandridae	Salamandrina	perspicillata	Salamandrina	perspicillata	northern spectacled salamander	lab	N/A	1	1	1	Martel_etal_2014
Caudata	Sirenidae	Siren	intermedia	Siren	intermedia	lesser siren	lab	N/A	1	0	1	Martel_etal_2014	Yap_etal_2017
Caudata	Salamandridae	Taricha	granulosa	Taricha	granulosa	Rough-skinned newt	lab	N/A	1	1	1	Martel_etal_2014	Yap_etal_2017	Wilber_etal_2021				https://bsalproject.tennessee.edu/studies/
Caudata	Salamandridae	Taricha	torosa	Taricha	torosa	California newt	lab	N/A	1	1	1	Gray_etal_unpublished						https://bsalproject.tennessee.edu/studies/
Caudata	Salamandridae	Triturus	cristatus	Triturus	cristatus	great crested newt	lab	N/A	1	1	1	Martel_etal_2014	Yap_etal_2017	Bates_etal_2019
Caudata	Salamandridae	Triturus	pygmaeus	Triturus	pygmaeus	pygmy marbled newt	N/A	not specified	1	0	1	https://www.federalregister.gov/documents/2016/01/13/2016-00452/injurious-wildlife-species-listing-salamanders-due-to-risk-of-salamander-chytrid-fungus
Caudata	Salamandridae	Triturus	cristatus	Triturus	cristatus	great crested newt	captive	UK	1	1	1	Fitzpatrick_etal_2018
Caudata	Salamandridae	Triturus	dobrogicus	Triturus	dobrogicus	Danube crested newt	captive	UK	1	0	1	Fitzpatrick_etal_2018	Bates_etal_2019
Caudata	Salamandridae	Triturus	ivanbureschi	Triturus	ivanbureschi	Balkan crested newt	captive	UK	1	0	1	Fitzpatrick_etal_2018
Caudata	Salamandridae	Triturus	karelinii	Triturus	karelinii	southern crested newt	captive	UK	1	0	1	Fitzpatrick_etal_2018
Caudata	Salamandridae	Triturus	marmoratus	Triturus	marmoratus	marbled newt	captive	UK	1	1	1	Fitzpatrick_etal_2018
Caudata	Salamandridae	Triturus	marmoratus	Triturus	marmoratus	marbled newt	captive	Spain	1	1	1	Fitzpatrick_etal_2018
Caudata	Salamandridae	Triturus	marmoratus	Triturus	marmoratus	marbled newt	wild	Spain	1	1	1	Martel_etal_2020	Ribas_etal_2022
Caudata	Salamandridae	Triturus	macedonicus	Triturus	macedonicus	Macedonian crested newt	captive	Netherlands	1	1	1	Fitzpatrick_etal_2018						reported in main text but not supplementary material
Caudata	Salamandridae	Tylototriton	vietnamensis	Tylototriton	vietnamensis	Vietnamese crocodile newt	wild	Vietnam	1	0	1	Laking_etal_2017	Yap_etal_2017
Caudata	Salamandridae	Tylototriton	asperrimus	Tylototriton	asperrimus	Black knobby newt	wild	Vietnam	1	0	1	Laking_etal_2017	Yap_etal_2017
Caudata	Salamandridae	Tylototriton	wenxianensis	Tylototriton	wenxianensis	Wenxian knobby newt	lab	N/A	1	1	1	Martel_etal_2014	Yap_etal_2017
Caudata	Salamandridae	Tylototriton	vietnamensis	Tylototriton	vietnamensis	Vietnamese crocodile newt	captive	not specified	1	0	1	Martel_etal_2014
Caudata	Salamandridae	Tylototriton	uyenoi	Tylototriton	uyenoi	Chiang Mai crocodile newt	wild	Thailand	1	0	1	Martel_etal_2014	Yap_etal_2017
Caudata	Salamandridae	Tylototriton	ziegleri	Tylototriton	ziegleri	Ziegler's crocodile newt	wild	Vietnam	1	0	1	Martel_etal_2014	Yap_etal_2017	Laking_etal_2017
Caudata	Salamandridae	Tylototriton	asperrimus	Tylototriton	asperrimus	Black knobby newt	wild	China	1	0	1	Yuan_etal_2018
Caudata	Salamandridae	Tylototriton	verrucosus	Tylototriton	verrucosus	Himalayan newt	wild	China	1	0	1	Yuan_etal_2018
Caudata	Salamandridae	Paramesotriton	sp.	Paramesotriton	sp.	N/A	wild	Vietnam	1	0	1	Laking_etal_2017
Caudata	Plethodontidae	Speleomantes	strinatii	Hydromantes	strinatii	French cave salamander	lab	N/A	1	0	1	Martel_etal_2014
Caudata	Salamandridae	Triturus	anatolicus	Triturus	anatolicus	Anatolian crested newt	wild	Spain	1	1	1	Martel_etal_2020
Caudata	Salamandridae	Calotriton	arnoldi	Calotriton	arnoldi	Montensy brook salamander	lab	N/A	1		0	Martel_etal_2020
Caudata	Salamandridae	Triturus	anatolicus	Triturus	anatolicus	Anatolian crested newt	lab	N/A	1		1	Martel_etal_2020
Caudata	Salamandridae	Triturus	marmoratus	Triturus	marmoratus	marbled newt	lab	N/A	1	1	1	Martel_etal_2020	Friday_etal_2020
Caudata	Ambystomatidae	Ambystoma	maculatum	Ambystoma	maculatum	spotted salamander	lab	N/A	1	0	0	Martel_etal_2020	Barnhart_etal_2020
Caudata	Plethodontidae	Eurycea	wilderae	Eurycea	wilderae	Blue Ridge two-lined salamander	lab	N/A	1		0	Martel_etal_2020
Caudata	Plethodontidae	Eurycea	lucifuga	Eurycea	lucifuga	spotted-tail salamander	lab	N/A	1		0	Martel_etal_2020
Caudata	Plethodontidae	Pseudotriton	ruber	Pseudotriton	ruber	red salamander	lab	N/A	1		0	Martel_etal_2020
Caudata	Salamandridae	Lyciasalamandra	helverseni	Lyciasalamandra	helverseni	Karpathos salamander	lab	N/A	1	1	0	Li_etal_2020a
Caudata	Plethodontidae	Desmognathus	apalachicolae	Desmognathus	apalachicolae	Apalachicola dusky salamander	lab	N/A	1	0	0	Friday_etal_2020
Caudata	Plethodontidae	Desmognathus	auriculatus	Desmognathus	auriculatus	Holbrook's southern dusky salamander	lab	N/A	1	1	0	Friday_etal_2020
Caudata	Plethodontidae	Desmognathus	conanti	Desmognathus	conanti	Spotted dusky salamander	lab	N/A	1		0	Friday_etal_2020
Caudata	Plethodontidae	Eurycea	cirrigera	Eurycea	cirrigera	Southern two-lined salamander	lab	N/A	1	1	0	Friday_etal_2020
Caudata	Plethodontidae	Eurycea	guttolineata	Eurycea	guttolineata	three-lined salamander	lab	N/A	1		0	Friday_etal_2020
Caudata	Salamandridae	Triturus	cristatus	Triturus	cristatus	great crested newt	wild	Germany	1		1	Lötters_etal_2020
Caudata	Hynobiidae	Hynobius	sonani	Hynobius	sonani	Taichu salamander	wild	Taiwan	1	0	1	Beukema_etal_2018
